# The effectiveness of selection in a species affects the direction of amino acid frequency evolution

**DOI:** 10.1101/2023.02.01.526552

**Authors:** Hanon Solomon McShea, Andrew L. Wheeler, Peter Goodman, Catherine Weibel, Sawsan Wehbi, Jennifer E. James, Gavin Huttley, Joanna Masel

## Abstract

Nearly neutral theory predicts that species with higher effective population size (*N*_*e*_) are better at purging slightly deleterious mutations. We compare evolution in high-*N*_*e*_ vs. low-*N*_*e*_ vertebrates to reveal subtle selective preferences among amino acids. We take three complementary approaches. First, we fit non-stationary substitution models using maximum likelihood, comparing the high-*N*_*e*_ clade of rodents and lagomorphs to its low-*N*_*e*_ sister clade of primates and colugos. Second, we compared evolutionary outcomes across a wider range of vertebrates, via correlations between amino acid frequencies and the codon adaptation index of species, a proxy for *N*_*e*_. Third, we dissected which amino acids substitutions occurred in human, chimpanzee, mouse, and rat, as scored by parsimony – this also enabled comparison to a historical paper. All three methods agree on amino acid preference under more effective selection. Preferred amino acids are less costly to synthesize and use GC-rich codons, which are hard to maintain under AT-biased mutation. These factors explain 85% of the variance in amino acid preferences. Within highly exchangeable pairs of amino acids, arginine is strongly preferred over lysine, valine over isoleucine, and aspartate over glutamate, consistent with more effective selection preferring a marginally larger free energy of folding. The first two of these preferences, but not the third, match differences between thermophiles and mesophilic relatives. These results reveal the biophysical consequences of mutation-selection-drift balance, and demonstrate the utility of nearly neutral theory for understanding protein evolution.

**Significance statement:** According to the nearly neutral theory of molecular evolution, selection is less able to distinguish between similar alleles in species with lower population size. We identify which amino acids are subject to such weak preferences – these tend to be less costly to make, to use GC-rich codons easily destroyed by mutation, and to be enriched in thermophiles relative to mesophiles. The latter agrees with theories of marginal protein stability under mutation-selection-drift balance.
