## Supplementary Tables for "The effectiveness of selection in a species affects the direction of amino acid frequency evolution"

### Sheet: Sup table 1
Supplementary Table 1: Maximum likelihood clade-wide and common root amino acid equilibrium frequencies fit under a non-stationary model of protein evolution.
Amino Acid	Abbrev	Letter code	Root freq.	Glires freq.	Primatomorpha freq.	Logit(root freq.)	Logit(Glires freq.)	Logit(Primatomorpha freq.)
Alanine	Ala	A	0.0656	0.0763	0.0599	-2.65633	-2.49371	-2.75331
Cysteine	Cys	C	0.0207	0.0219	0.0256	-3.8567	-3.79913	-3.63923
Aspartic acid	Asp	D	0.0511	0.0505	0.044	-2.92152	-2.93396	-3.07857
Glutamic acid	Glu	E	0.0741	0.068	0.0615	-2.52535	-2.61783	-2.72525
Phenylalanine	Phe	F	0.0371	0.0294	0.0387	-3.25633	-3.49692	-3.21245
Glycine	Gly	G	0.0595	0.0629	0.0572	-2.76044	-2.70124	-2.8023
Histidine	His	H	0.026	0.0267	0.0283	-3.62331	-3.59603	-3.53619
Isoleucine	Ile	I	0.0471	0.0335	0.0419	-3.00724	-3.36214	-3.12967
Lysine	Lys	K	0.0637	0.0534	0.0603	-2.68775	-2.87507	-2.74623
Leucine	Leu	L	0.0991	0.096	0.1014	-2.20726	-2.24248	-2.18176
Methionine	Met	M	0.022	0.0175	0.0195	-3.79447	-4.0279	-3.91765
Asparagine	Asn	N	0.04	0.0357	0.039	-3.17805	-3.29625	-3.20441
Proline	Pro	P	0.0575	0.0641	0.0522	-2.79675	-2.68106	-2.89906
Glutamine	Gln	Q	0.0484	0.0497	0.0498	-2.97864	-2.95077	-2.94866
Arginine	Arg	R	0.0531	0.0616	0.0616	-2.88102	-2.72351	-2.72351
Serine	Ser	S	0.0827	0.1014	0.0954	-2.40621	-2.18176	-2.24941
Threonine	Thr	T	0.0522	0.0589	0.0576	-2.89906	-2.77121	-2.79491
Valine	Val	V	0.0605	0.0614	0.0631	-2.7427	-2.72698	-2.69786
Tryptophan	Trp	W	0.0115	0.0119	0.0175	-4.45384	-4.41925	-4.0279
Tyrosine	Tyr	Y	0.028	0.0193	0.0255	-3.54715	-3.92816	-3.64325

### Sheet: Sup table 2
Supplementary Table 2: Net flux values and standard errors calculated for each amino acid in rodents and primates, as well as shared and species flux values and standard errors.
Amino Acid	Abbrev	Letter code	Rodent flux	Rodent standard error	Primate flux	Primate standard error	Shared flux	Shared standard error	Species flux	Species standard error
Alanine	Ala	A	-0.0223069	0.0105875	-0.0211524	0.0190928	-0.0325865	0.0146904	0.00593303	0.0119264
Cysteine	Cys	C	0.0924824	0.0232558	0.155779	0.0350114	0.181386	0.0297222	0.00368135	0.025542
Aspartic acid	Asp	D	0.0424678	0.0145356	-0.084088	0.0253428	-0.0482882	0.0198853	0.0947093	0.0163059
Glutamic acid	Glu	E	-0.128699	0.0131171	-0.163498	0.019237	-0.207794	0.0165433	-0.00395271	0.0143439
Phenylalanine	Phe	F	0.0278854	0.0196799	0.107759	0.0326355	0.105972	0.0263365	-0.0235669	0.0219308
Glycine	Gly	G	-0.0105093	0.0127154	-0.0551331	0.0217679	-0.0533056	0.0172585	0.0345589	0.0142305
Histidine	His	H	0.0707192	0.0173474	0.154839	0.0280556	0.168598	0.0229501	-0.0139284	0.0192633
Isoleucine	Ile	I	-0.036357	0.0135507	0.0671217	0.0237963	0.0380277	0.0185948	-0.0546041	0.0152148
Lysine	Lys	K	-0.213328	0.0140414	-0.0558882	0.0223034	-0.165068	0.0184201	-0.133982	0.0155511
Leucine	Leu	L	-0.0371096	0.0118337	-0.041779	0.0183396	-0.0567974	0.0153418	0.00501203	0.0130571
Methionine	Met	M	0.140299	0.0193167	0.208103	0.0296805	0.2513	0.0249384	0.0145692	0.0212851
Asparagine	Asn	N	-0.0644518	0.0148823	0.10303	0.0273776	0.0517859	0.0208172	-0.097873	0.0168035
Proline	Pro	P	-0.0747794	0.0124428	-0.244987	0.0202424	-0.245789	0.0165064	0.0860445	0.0138287
Glutamine	Gln	Q	-0.113986	0.0143311	-0.0354906	0.0228312	-0.0935044	0.0188265	-0.0625091	0.0158789
Arginine	Arg	R	0.19701	0.0118753	0.0339841	0.019003	0.137892	0.0156331	0.158135	0.0131665
Serine	Ser	S	0.0225591	0.00944279	0.0550898	0.0172769	0.0597623	0.0131796	0.00113204	0.0106551
Threonine	Thr	T	0.0769827	0.0113651	0.0415945	0.0207973	0.0782925	0.0158636	0.0539353	0.0128244
Valine	Val	V	0.0743132	0.0112516	0.0877976	0.0192134	0.114966	0.0152549	0.0261522	0.0125881
Tryptophan	Trp	W	-0.0103093	0.0338449	0.225806	0.0553293	0.182855	0.044999	-0.120688	0.0376407
Tyrosine	Tyr	Y	0.00310366	0.0249145	-0.0214067	0.0390941	-0.0205897	0.0324944	0.027242	0.0275426

### Sheet: Sup table 3
Supplementary Table 3: Total effects of CAIS on amino acid frequency and their standard errors, calculated proteome-wide and for Pfams alone. Slopes are obtained from weighted linear models (one per amino acid) correlating species fixed effects and CAIS, weighted by the standard error of the fixed effects.
Amino Acid	Abbrev	Letter code	Pfam CAIS slope	Pfam standard error	Proteome-wide CAIS slope	Proteome-wide standard error
Alanine	Ala	A	0.0510796	0.0218199	0.0911105	0.0308694
Cysteine	Cys	C	0.000813781	0.0112264	-0.000736845	0.0101156
Aspartic acid	Asp	D	0.0286333	0.0149828	0.0303665	0.0158934
Glutamic acid	Glu	E	-0.0839633	0.0241026	-0.105904	0.019766
Phenylalanine	Phe	F	-0.0193485	0.0138314	-0.0388771	0.0166263
Glycine	Gly	G	0.115049	0.019967	0.165448	0.0257789
Histidine	His	H	-0.00389513	0.0112501	0.0169085	0.00655566
Isoleucine	Ile	I	-0.151073	0.0241159	-0.174424	0.0256814
Lysine	Lys	K	-0.189274	0.0227682	-0.242352	0.025363
Leucine	Leu	L	0.042332	0.0314591	0.0324126	0.0283704
Methionine	Met	M	0.024747	0.00955103	0.0124077	0.0101026
Asparagine	Asn	N	-0.0788263	0.018721	-0.129549	0.0249565
Proline	Pro	P	0.0564122	0.0180679	0.149238	0.0422729
Glutamine	Gln	Q	0.0030371	0.0155573	-0.00353587	0.0129976
Arginine	Arg	R	0.107017	0.0186645	0.133566	0.0194961
Serine	Ser	S	0.0506811	0.0136097	0.0480394	0.0285222
Threonine	Thr	T	0.0256498	0.0109809	0.0108678	0.0150275
Valine	Val	V	0.105359	0.0131169	0.0593453	0.0136702
Tryptophan	Trp	W	0.00330386	0.00431362	0.00118315	0.00511601
Tyrosine	Tyr	Y	-0.0472989	0.0106167	-0.0520761	0.0137201

### Sheet: Sup table 4
Supplementary Table 4: Rodent and primate substitution matrices, as derived from parsimony. Ancestral amino acid is at top, derived amino acid is at right (e.g. there are 19 C->A substitutions and 20 A->C substitutions on rodents).
Rodent	A	C	D	E	F	G	H	I	K	L	M	N	P	Q	R	S	T	V	W	Y
A	0	19	142	221	38	434	23	44	40	98	17	19	442	37	35	596	1264	860	10	12
C	20	0	12	9	62	75	48	6	16	43	2	12	31	18	132	311	15	21	42	110
D	118	9	0	1306	20	265	43	18	25	38	6	355	42	22	20	82	23	32	5	33
E	179	6	923	0	14	338	22	23	351	42	10	24	53	290	49	46	37	87	7	4
F	20	56	10	15	0	20	14	32	19	579	7	9	34	37	14	182	18	46	15	186
G	299	94	342	450	25	0	40	25	54	83	8	30	98	59	403	741	50	176	24	10
H	20	45	75	16	14	32	0	9	18	109	7	191	132	490	285	59	22	10	9	227
I	57	7	15	13	57	20	13	0	41	332	183	32	36	18	43	111	431	1195	6	4
K	45	7	37	412	18	39	18	22	0	62	36	168	37	234	659	57	83	27	4	8
L	52	33	24	51	507	92	106	334	49	0	241	15	696	221	110	309	45	434	38	30
M	29	0	11	21	9	7	3	248	50	359	0	5	8	13	24	21	272	438	6	2
N	15	9	416	30	6	61	107	30	261	25	4	0	28	23	26	888	105	16	3	37
P	315	18	34	79	26	110	118	22	39	522	12	9	0	351	103	862	278	38	13	13
Q	52	15	26	307	13	73	320	9	299	181	9	21	188	0	430	52	25	35	29	7
R	59	170	23	75	16	482	314	34	1452	181	18	35	120	609	0	274	82	41	127	14
S	627	152	75	81	147	736	48	68	78	295	16	1165	1109	65	188	0	677	69	26	70
T	1629	12	25	52	24	51	13	365	188	69	242	256	294	43	64	713	0	98	12	7
V	987	27	38	98	90	172	14	1523	28	564	326	16	58	34	37	78	114	0	10	14
W	8	27	8	6	14	41	12	3	15	50	4	3	15	36	115	15	12	7	0	1
Y	6	124	21	11	147	11	261	4	14	29	0	29	24	17	21	62	7	4	4	0
Primate	A	C	D	E	F	G	H	I	K	L	M	N	P	Q	R	S	T	V	W	Y
A	0	6	29	73	8	74	3	8	16	24	3	9	88	12	18	56	143	92	2	7
C	7	0	4	10	13	15	8	2	9	19	2	3	8	9	36	40	0	2	12	30
D	14	3	0	107	9	49	5	6	13	25	4	20	9	14	9	32	9	13	4	9
E	44	7	74	0	8	50	7	15	92	65	10	15	18	43	17	32	15	36	0	0
F	9	6	9	10	0	4	4	7	5	80	3	3	17	8	5	45	11	14	0	17
G	56	6	54	77	9	0	6	5	16	20	4	11	23	14	68	85	8	22	3	8
H	6	3	10	11	5	4	0	8	3	19	9	18	32	51	130	7	7	3	0	32
I	12	6	6	14	5	5	9	0	13	37	32	8	12	9	16	24	67	193	0	0
K	26	7	18	136	2	12	8	13	0	36	11	15	25	38	56	14	23	22	4	7
L	13	12	22	49	61	29	10	20	37	0	15	12	156	56	42	82	17	61	3	11
M	5	2	8	10	5	4	8	40	11	43	0	5	5	6	6	11	84	75	0	0
N	7	2	85	17	3	4	20	9	37	29	5	0	1	9	9	84	22	11	2	8
P	57	1	14	26	6	35	15	6	32	53	3	6	0	29	19	77	32	10	4	7
Q	10	9	9	72	11	13	32	8	36	41	4	15	28	0	121	25	12	7	2	4
R	10	39	12	34	10	87	86	10	113	34	6	14	47	130	0	37	14	4	13	5
S	84	18	19	43	25	115	6	18	31	77	1	108	167	17	33	0	72	31	5	11
T	198	3	8	24	6	13	5	49	27	25	48	16	49	15	17	75	0	16	2	4
V	136	8	27	40	12	25	4	180	21	121	53	8	20	10	10	35	13	0	2	5
W	4	4	2	2	1	6	2	1	3	7	0	0	3	7	47	4	0	0	0	0
Y	2	21	8	4	8	9	24	5	11	15	2	10	6	7	5	20	2	1	0	0

### Sheet: Sup table 5
Supplementary Table 5: Occurrence of substitutions that could be caused by CpG deamination as a fraction of total substitutions measured by parsimony flux in rodents (total n = 52,431) and primates (total n = 9,313).
CpG substitution	Rodent	Primate
R→C	0.0025	0.0039
R→W	0.0022	0.005
R→H	0.0054	0.014
R→Q	0.0082	0.013
S→L	0.0059	0.0088
P→L	0.0133	0.0168
T→M	0.0052	0.009
A→V	0.0188	0.0146
